# Atlas of telomeric repeat diversity in *Arabidopsis thaliana*

**DOI:** 10.1101/2023.12.18.572118

**Authors:** Yueqi Tao, Wenfei Xian, Fernando Rabanal, Andrea Movilli, Christa Lanz, Gautam Shirsekar, Detlef Weigel

**Affiliations:** Department of Molecular Biology, Max Planck Institute for Biology Tübingen, Tübingen 72076, Germany

## Abstract

Telomeric repeat arrays at the ends of chromosomes are highly dynamic but their repetitive nature and technological limitations have made it difficult to assess the variation in genome diversity surveys. Here we present a comprehensive characterization of the sequence variation immediately adjacent to the canonical telomeric repeat arrays at the very ends of chromosomes in 49 genetically diverse *Arabidopsis thaliana* accessions. We reveal several types of distinct telomeric repeat units and identify evolutionary processes such as local homogenization and higher-order repeat formation that shape diversity of chromosome ends. The identification of segmental duplications and at least one recombination event suggests a plausible history of telomerase-independent maintenance generation. By comparing largely isogenic samples, we are able to determine variant telomeric repeat number variation at both the germline and somatic levels. Analysis of haplotype structure uncovers chromosome end-specific as well as genetic group-specific patterns in telomeric repeat diversity and provides evidence for linkage disequilibrium between repeat arrays and their adjacent non-coding regions. Together, our findings illustrate the fine-scale telomeric repeat spectrum in *A. thaliana*, expanding our knowledge of the evolution of chromosome ends.
