## Supplemental Tables for "Atlas of telomeric repeat diversity in *Arabidopsis thaliana*"

### Sheet: Table 1
Accession	Genetic group	Local population	Longitude	Latitude
11C1	Eurasian	United Kingdom	-3.21072	55.8877
ANGE-B-10	Eurasian	France	1.6569	43.9121
ANGE-B-2	Eurasian	France	1.65685	43.9121
BANI-C-1	Eurasian	France	0.234303	43.0436
BARC-A-17	Eurasian	France	0.387723	43.362
BROU-A-10	Eurasian	France	2.62168	43.9993
CAMA-C-9	Eurasian	France	2.88166	43.8249
Col-0	Eurasian	Poland	15.2369	52.7325
DraIII-1	Eurasian	Czech Republic	16.2815	49.4112
Ey15-2	Eurasian	Germany	8.76781	48.4345
GAIL-B-11	Eurasian	France	1.90108	43.909
Gel-1	Eurasian	Netherlands	5.86667	51.0167
HR-10	Eurasian	United Kingdom	-0.6383	51.4083
IP-Fel-2	Eurasian	Spain	-5.7	43.31
IP-Hum-4	Eurasian	Spain	-3.68889	42.2272
IP-Piq-0	Eurasian	Spain	-2.56	42.1
Kew-1	Eurasian	United Kingdom	-0.2887	51.4819
LACR-C-14	Eurasian	France	1.07562	43.0002
Ler-0	Eurasian	Poland	15.2369	52.7325
MERE-A-13	Eurasian	France	1.83622	42.6566
PREI-A-14	Eurasian	France	0.623298	43.7179
Ru-2	Eurasian	Germany	9.16	48.56
T850	Eurasian	Sweden	13.5603	55.9419
Alo-0	Eurasian	Spain	-7.47615	40.1097
Cas-0	Eurasian	Spain	-3.39072	38.5341
Evs-0	Eurasian	Spain	-3.9597	40.4792
Evs-12	Eurasian	Spain	-3.9597	40.4792
Hom-4	Eurasian	Spain	-1.68601	40.8168
IP-Bus-0	Eurasian	Spain	-3.28	36.97
IP-Ini-0	Eurasian	Spain	-3.75	40.46
IP-Tri-0	Eurasian	Spain	-6.01	37.38
Mdc-14	Eurasian	Spain	-3.52962	38.8743
Med-3	Eurasian	Spain	-6.76574	42.4552
Alo-19	Iberian relict	Spain	-7.47615	40.1097
Cas-6	Iberian relict	Spain	-3.39072	38.5341
Cat-0	Iberian relict	Spain	-3.68695	40.5421
Hum-2	Iberian relict	Spain	-3.68889	42.2272
IP-Per-0	Iberian relict	Spain	-1.12	37.6
Lor-16	Iberian relict	Spain	-0.263499	38.8601
Mos-9	Iberian relict	Spain	-7.1103	40.0406
San-9	Iberian relict	Spain	-3.50888	38.3314
Sln-22	Iberian relict	Spain	-3.99484	40.3569
Cvi-0	Single relict	Cape Verde Island	-23.6167	15.1111
Etna-2	Single relict	Italy	14.98	37.69
Rabacal-1	Single relict	Maderia	-17.1297	32.7536	EA
Tanz-1	Single relict	Tanzania	36.2128	-2.87389
NA1407	North America	America	-86.2477	38.2261	EA
NA2212	North America	America	-86.3929	43.7623	EA
NA685	North America	America	-73.1493	40.9064	EA

### Sheet: Table 2
Unit	Count	Length (bp)
TTTTAAAAATTTATA	1	15
TATTTAAAAATTTAG	1	15
TCTAGGAACAAAAGA	1	15
TTTAAAATTTTTAGG	1	15
TCTAACTATTAGGGA	3	15
TTTATAAATTTAGGG	2	15
TTAAAAATCTAGGGA	1	15
TTTAATATTAGGGA	5	14
TATACTATATAGGG	1	14
TATACTATATAGG	8	13
TTTATAATATAGG	1	13
TAATTAGGGAAA	7	12
TAATTTATGGG	7	11
TATTAAGGGGA	5	11
TTTTTAAGGGA	2	11
TTCATGGAAA	2	10
TATTTAGAAA	1	10
TATTTCGAAG	1	10
TTTTAGAAGA	12	10
TATTTAGGAA	3	10
TATTTAAGGA	1	10
TTACTAGAGA	1	10
TTTAGCGAAA	1	10
TTTTAAAGGA	1	10
TTTTAGAGAC	1	10
TTTTTAAAGG	1	10
TTTTAGGGAC	62	10
TTTTAGGGGA	61	10
TATTTAGGGA	42	10
TTTTAAGGGA	31	10
TAATTATGGG	23	10
TTACTAGGGA	9	10
TTTAGGGAAA	6	10
TTTCAGGGAC	3	10
TTATAGGGAC	2	10
TTGCTAGGGA	2	10
TTTTAGGGGC	2	10
TTTTTAGGGG	2	10
TATTAGGGAA	1	10
TATTAGGGGA	1	10
TATTTAGGGG	1	10
TTACTAGGGC	1	10
TTATTAGGGA	1	10
TTCTAGGGAC	1	10
TTTTACGGGA	1	10
TTTTTAAGGG	1	10
TTTTTAGGGC	1	10
TCAGGGAAA	1	9
TTTTAAAGA	42	9
TTAGGGAAA	35	9
TCTAGGAAC	34	9
TTAGGGAGA	16	9
TTTCAAAGA	3	9
TATTTAAGA	1	9
TTAGGGGGA	1	9
TTAGGGGGG	1	9
TTTATAGAA	1	9
TTAAGGGGA	65	9
TATTACGGA	21	9
TATAGGGAC	15	9
TTTAGAGAA	11	9
TAATTATGG	8	9
TTTAGGAAC	5	9
TTTTAGAGA	4	9
TATAGGGAA	3	9
TTAAGGGAG	3	9
TTTTAAGGA	3	9
TTTTAGGAA	3	9
TTAAAGGGA	2	9
TTTTAAAGG	2	9
TATAGGAGG	1	9
TATAGGGAG	1	9
TATAGGGCA	1	9
TATTTTGGG	1	9
TTTAGAGAC	1	9
TTTCATGGA	1	9
TTTGAAGGA	1	9
TTTTAAGGC	1	9
TTTTAATGG	1	9
TTTTATGGA	1	9
TTTTGGGGA	1	9
TTTTTGGGG	1	9
TTTTTTGGG	1	9
TTTTAGGGA	250	9
TTTAGGGGA	82	9
TATTAGGGA	79	9
TTTGAGGGA	45	9
TTTTATGGG	41	9
TTATAGGGA	32	9
TTTAATGGG	32	9
TTTAGGGAA	28	9
TTTAGGGGG	21	9
TTTTAGGGG	20	9
TTTTAGGGC	12	9
TTATAGGGG	7	9
TTTAGGGAC	6	9
TAATTAGGG	4	9
TTTAAGGGA	4	9
TTTGAGGGG	4	9
TTTAGGGAG	3	9
TTTTAAGGG	3	9
TTTAGAGGA	2	9
TTTCAGGGG	2	9
TATTTAGGG	1	9
TTACTAGGG	1	9
TTATAGGGC	1	9
TTTAGGAGG	1	9
TTTATGGGA	1	9
TCCAAAGA	1	8
TCCAGAGA	32	8
TTAGAGAA	15	8
TAATGGGA	9	8
TTATGCGA	7	8
TTCATGAA	5	8
TAAGGGGA	1	8
TCGAGAGA	1	8
TTAGGAAA	1	8
TTCAAAGA	1	8
TTTGGACA	1	8
TTAGGGAA	70	8
TTTAAAGA	61	8
TTCATGGA	52	8
TTAGGGGA	47	8
TTTCGAAG	35	8
TTATGGGA	34	8
TAGAGGGG	31	8
TTCAGAGA	19	8
TATATGGA	18	8
TTTATAGA	17	8
TTAAAGGA	8	8
TTAGGGAC	6	8
TCTAGGAA	4	8
TCTGAGGA	4	8
TTAGGGGG	4	8
TATAGGAA	3	8
TTAGGGCC	3	8
TATAGAGA	2	8
TTTTAGAA	2	8
TTTTTAGG	2	8
TATAGGAC	1	8
TATATAGG	1	8
TATCGGGG	1	8
TCTAGAGA	1	8
TCTATGGA	1	8
TCTCTGGG	1	8
TTAAATGG	1	8
TTAAGGAA	1	8
TTAATGGA	1	8
TTAGAGGA	1	8
TTCATGGC	1	8
TTGAGAGA	1	8
TTTAAAGC	1	8
TTTACAGA	1	8
TTTCAAAG	1	8
TTTTAAGA	1	8
TTTTACGA	1	8
TTTTCTGG	1	8
TTTAGGAA	130	8
TTTTATGG	112	8
TATAGGGG	108	8
TTTAGAGA	108	8
TTTTAGGA	101	8
TTTATGGA	74	8
TTTAAGGA	59	8
TTAAGGGA	51	8
TCTAGGGA	29	8
TTTTGGGA	29	8
TCTGAGGG	27	8
TTCAGAGG	22	8
TATAGGGA	18	8
TTATAGGA	18	8
TTTCGGGA	17	8
TTAAGGGG	16	8
TTCAGGGG	13	8
TTTTGGGG	12	8
TTTAATGG	10	8
TTTGGGGG	10	8
TATTAAGG	8	8
TTTATGGC	8	8
TTCAGGGA	7	8
TTTTAAGG	7	8
TTTTTGGG	7	8
TTCAGGGC	4	8
TTTACGGA	4	8
TATATGGG	3	8
TTTTAGAG	3	8
TATAGGCG	2	8
TCTAAGGG	2	8
TTAAAGGG	2	8
TTTAAAGG	2	8
TATAGAGG	1	8
TATAGGAG	1	8
TCTATGGG	1	8
TTAAGAGG	1	8
TTCATGGG	1	8
TTTAGAGC	1	8
TTTAGGAC	1	8
TTTGAGGA	1	8
TTTGGGAG	1	8
TTTGGGGA	1	8
TTTAGGGA	743	8
TTTTAGGG	292	8
TTTAGGGG	276	8
TTTGAGGG	129	8
TTTAAGGG	90	8
TATTAGGG	38	8
TTTAGAGG	34	8
TTTAGGAG	13	8
TTTAGGGC	13	8
TTATAGGG	7	8
TTTATGGG	6	8
TTTACGGG	3	8
TCTTAGGG	2	8
TTTCAGGG	1	8
TTGAAAA	44	7
TACATGA	4	7
TTAAAAA	3	7
TAAGAGA	2	7
TAAGGAA	2	7
TACATAG	1	7
TAGGGAA	1	7
TATACAA	1	7
TCATGGA	1	7
TTATGGA	64	7
TTAAAGA	54	7
TACATGG	42	7
TTAGAGA	27	7
TATATAG	22	7
TTAAGAA	6	7
TTTTAAG	3	7
TATAAAG	2	7
TATAACG	2	7
TTACGGA	2	7
TTATGCG	2	7
TTTTAGA	2	7
TAAAAGG	1	7
TAAGGGG	1	7
TCATGGG	1	7
TCTAAAG	1	7
TTAGCGA	1	7
TTAGGAC	1	7
TTAGGGA	283	7
TTAAGGA	126	7
TTAGGGG	91	7
TATAGGA	80	7
TTATGGG	61	7
TATATGG	49	7
TTTATAG	43	7
TTAAAGG	38	7
TATAAGG	34	7
TATTAGG	25	7
TATTGGG	15	7
TTTTAGG	15	7
TTTGGGA	14	7
TTTAAGA	12	7
TATACGG	11	7
TTTAGCA	9	7
TTCGGGG	6	7
TTAAGAG	5	7
TTCAGCG	5	7
TAAAGGG	3	7
TACAGGG	3	7
TATAGCG	3	7
TTAACGG	3	7
TTAATGG	3	7
TTCCGGG	3	7
TTTACGA	3	7
TATAGAG	2	7
TTAAGCG	2	7
TTAGGAG	2	7
TTAGGGC	2	7
TTATAGG	2	7
TTTAGAA	2	7
TTTATGA	2	7
TTTATTG	2	7
TTTGAGG	2	7
TATAGGC	1	7
TATGGGG	1	7
TCTACGG	1	7
TCTAGAG	1	7
TGAAGGG	1	7
TTACGGG	1	7
TTCACGG	1	7
TTCAGGA	1	7
TTGAGGA	1	7
TTGGGGG	1	7
TTTAAAG	1	7
TTTCAGG	1	7
TTTGGCG	1	7
TTTTGAG	1	7
TTTTGGA	1	7
TATAGGG	376	7
TTTAGGA	234	7
TTAAGGG	222	7
TTTATGG	200	7
TTTGGGG	132	7
TTTAAGG	93	7
TTCAGGG	89	7
TTGAGGG	72	7
TTTAGAG	71	7
TTTCGGG	54	7
TCTAGGG	27	7
TTTTGGG	23	7
TTTACGG	19	7
TTTAGCG	5	7
TTTAGGC	5	7
TTTAGGG	1439	7
TGGGAA	1	6
TAAAGA	40	6
TTGAAA	2	6
TATGAG	46	6
TCTAAG	42	6
TAGGGA	36	6
TAGGGG	28	6
TTTTAG	18	6
TTGGGA	5	6
TTATAG	4	6
TAAGGA	2	6
TATAAG	2	6
TATATG	2	6
TAATGG	1	6
TACAGG	1	6
TATTGG	1	6
TTAGAA	1	6
TTATGA	1	6
TTGGAG	1	6
TTTCAG	1	6
TTTCGA	1	6
TTTCTG	1	6
TATAGG	154	6
TTATGG	56	6
TTAGGA	51	6
TTTAAG	40	6
TTTGGA	26	6
TTTCGG	23	6
TTAGAG	14	6
TTTAGA	14	6
TAAGGG	10	6
TTAAGG	6	6
TCAGGG	5	6
TTACGG	4	6
TTCAGG	4	6
TTTTGG	4	6
TCTAGG	2	6
TTCGGG	2	6
TTGGGG	2	6
TTGAGG	1	6
TTTGAG	1	6
TTAGGG	345	6
TTTAGG	117	6
TTTGGG	3	6
TGGAA	15	5
TGGGA	44	5
TTTTG	49	5
TAAGG	31	5
TAGGA	28	5
TTAAG	25	5
TATGG	18	5
TTGAG	10	5
TATAG	2	5
TAGAG	1	5
TTTCG	1	5
TTTGA	1	5
TTTAG	54	5
TTAGG	46	5
TAGGG	45	5
TTGGG	2	5
TCCG	1	4
TCTG	126	4
TGAG	43	4
TTGC	30	4
TATG	8	4
TCGG	3	4
TTCG	3	4
TGGA	2	4
TACG	1	4
TAGA	1	4
TGGG	117	4
TTTG	31	4
TAGG	13	4
TTGG	2	4
TGA	43	3
TGG	17	3
TAG	1	3
TG	82	2

### Sheet: Table 3
>NA685_Chr1p_mitochondria
TTTAGGAAAAGAACAATTGAATTCGGATGTGATTTGACTTCTTCCCTGATGATCTTGTCGGCCCTATCTATCCTATGGAAAAATGCAATGATTGATCCCACAGCGCTTATTAGG
>Mdc-14_chr1p_mitochondria
TTTAGGAAAAGAACAATTGAATTCGGATGTGATTTGACTTCTTCCCTGATGATCTTGTCGGCCCTATCTATCCTATGGAAAAATGCAATGATTGATCCCACAGCGCTTTA
>IP-lin-0_chr1p_mitochondria
TTTAGGAAAAGAACAATTGAATTCGGATGTGATTTGACTTCTTCCCTGATGATCTTGTCGGCCCTATCTATCCTATGGAAAAATGCAATGATTGATCCCACAGCGCTTTA
>11C1_chr1p_mitochondria
TTTAGGAAAAGAACAATTGAATTCGGATGTGATTTGACTTCTTCCCTGATGATCTTGTCGGCCCTATCTATCCTATGGAAAAATGCAATGATTGATCCCACAGCGCTTTA
>Hum-4_chr1p_mitochondria
TTTAGGAAAAGAACAATTGAATTCGGATGTGATTTGACTTCTTCCCTGATGATCTTGTCGGCCCTATCTATCCTATGGAAAAAATGCAATGATTGATCCCACAGCGCTTTA
>Met-6_chr1p_mitochondria
TTTAGGAAAAGAACAATTGAATCGGATGTGATTTGACTTCTTCCCTGATGATCTTGTCGGCCTACTATCTATCCTATGGAAAAATGCAATGATTGATCCCACAGCGCTTA
>PREI-A-14_chr1p_mitochondria
TTTAGGAAAAGAACAATTGAATTCGGATGTGATTTGACTTCTTCCCTGATGATCTTGTCGGCCCTATCTATCCTATGGAAAAATGCAATGATTGATCCCACAGCGCTTTA
>NA1407_chr1p_mitochondria
TTTAGGAAAAGAACAATTGAATTCGGATGTGATTTGACTTCTTCCCTGATGATCTTGTCGGCCCTATCTATCCTATGGAAAAATGCAATGATTGATCCCACAGCGCTTTA
>NA2212_chr1p_mitochondria
TTTAGGAAAAGAACAATTGAATTCGGATGTGATTTGACTTCTTCCCTGATGATCTTGTCGGCCCTATCTATCCTATGGAAAAATGCAATGATTGATCCCACAGCGCTTTA
>Ler-0_chr1p_mitochondria
TTTAGGAAAAGAACAATTGAATTCGGATGTGATTTGACTTCTTCCCTGATGATCTTGTCGGCCCTATCTATCCTATGGAAAAATGCAATGATTGATCCCACAGCGCTTTA
>Cvi-0_chr2q_chloroplast
TAAAATTTTTTGGCTCCCTTGATCATTATTCACAGAGAGGCTAGAAATAGATTTTCTTTCGGCGGAAAGAAAGGGTATATTCATTTGATCTTGATCTTTATGG
>Gel-1_chr2q_45S
TATAGACATTTCTTATTCTTATTCTTATTACTTATTCTTATTCTTATTCGCGCGCGCGCGTGCGGGCAAAATTCCCACTACACACACCCACCCCTATATAGCTTTATAGCCCTTTTCCCTCTTGGCACCAACATACATTGAAATGTCTGAGGAGACACCGGTTCCAAAAAAAAATCAAATACTTGGACCCGGTCGATGAAGTCTCGGACCTGGTCGACGATTCCTCGGACCCGGTCGATGAAGTCTCGGACCTGGTCGACGATTTCAACCCCTGGTCGACAAATCCTCGGACCCGGTCGACGATTCCTCGTCCTGGTCGACGATTCCTCGGACCCGATAGATTTTTCTCGACGATTTCCACTCCTGGTCGACAAATCCTCGGACCCGGTCGATGAAGTC…
>Dralll-1_chr2q_copy
TTTATTGAACAGCTCAAGTGGTTTGCTTTGGTGGAAACATCTGTGGGAACTTCGACATCAATGTTTCCACTCGCATTGAATGTTCTTTCTTTGACTCCTAAAATATTTGCTAAGTAAATTGTCCAACTTAAAAGGGTTTATTAATGGGAAATGTCAATTCACACAAGTAAATCTATTTATAACTTCAATTTTCAAAATGCGACACTCAAACAAACATATATGTTGATATACACTAACCATAAAA
>Cas-6_chr3q_copy
TTTAAATCCATAGAACTCCTATAAATAAATTTCTAAACATTATGACATCTAAGACCAAAACAAGATAGTGGGGGATTGAATTGATCTTTGTAATTTTTTTTAGGTAATATTAATGGATAGCAATTTTACACTATAATTAAGAAACTAACGTTTGTATCAATTTTCTTTGCAAACTAACTCTTTTTCATGTGGGGGTAGATGTAAGATAGATATCAAATTGTTTTTTTAGATCATAGTAAGTACAAAACAATATATTTATTTGGAGAGGATGAGAATTGTAGTGATAACTAAAATTACAATTCAAAAGTGGTGATGATAGTGAATAGGGAGGGAGAGGTCGCACTGAAAGATAAAAAAAGAAACAAGTAGCAAAGTTACAAATTTGGATGAAGGTAATGT…
>Hum_2_chr5q_recombination
TCCAGATTTGTGAACTATTCCTCTCCTGAATCGCCACCTTGATAATTATTGCTATCTCCTCCACAAAACGATTTCGTTCTCGAGTAAAACCAGAATTGAGAAGAGATAAAATTGAAGTCCATGCCACGACGAGGAGAGGAAACGCCAATACAAACCACCACACTACCAGACCCTCAAACCAGAAGCTCCATCGAAATCGAACCACCGCAACCTAGAAACCCATCTCGCCTTCTCTAGTCTTCAATTAGATCCGCAACAAGCATAGAACAAGGAAAAAACAAAACTAAAGAAGAGACATGAGGGCCGGATCCGGTGCTAGGAGAGCCACCGCGATCCGGCCACAGATCCAGTTTTTTTTTTTTTTTTTTTGTGGCGGCTGCTTTCTCGAGAGAGAAGCAA…
>ANGE-B-2_chr5p_unclassified
TTTATCTACTCTTTACCAAAACCCTTATCTCAATTTCTCGATGAAGTGTCGAGGATCAAAGACAATCATTCCAAACTGTCTGAAATCGATGGTTATGTCGGAAAATTAGAGGAAGAAAGGAACAAAATCGATGTTTTTTAAACGAGAACTCCCTTTATGCATGTTCTTATTGAACGAAGGTATCTTTTATTAAAATTCTCTCCTTTTCTTTTTTTATCTTCTCTAATCGATTCGTGTTTTTGTTTAAAGAGG
>ANGE-B-10_chr5p_unclassified
TTTATCTACTCTTTACCAAAACCCTTATCTCAATTTCTCGATGAAGTGTCGAGGATCAAAGACAATCATTCCAAACTGTCTGAAATCGATGGTTATGTCGGAAAATTAGAGGAAGAAAGGAACAAAATCGATGTTTTTAAACGAGAACTCCCTTTATGCATGTTCTTATTGAACGAAGGTATCTTTTATTAAAATTCTCTCCTTTTCTTTTTTTATCTTCTCTAATCGATTCGTGTTTTTGTTTAAAGAGG
>GAIL-B-11_chr5p_known
TTTATCTACTCTTTACCAAAACCCTTATCTCAATTTCTCGATGAAGTGTCGAGGATCAAAGACAATCATTCCAAACTGTCTGAAATCGATGGTTATGTCGGAAAATTAGAGGAAGAAAGGAACAAAATCGATGTTTTTAAACGAGAACTCCCTTTATGCATGTTCTTATTGAACGAAGGTATCTTTTATTAAAATTCTCTCCTTTTCTTTTTTTATCTTCTCTAATCGATTCGTGTTTTTGTTTAAAGAGG
>Hum-4_chr5q_unclassified
TTTTTAGAACCGTGAGACTGGTCAAGCTTTCGATCGCCTCGGTTGTCGTCTTCAAGTTAAAAAAATTTAACATCATGTTATATATCTTAAATTTGTTACTATTTTCCTTTCTCTTTTTTCCTTGACCAGGAGACTTAATCTAAATTTTTGTTAATGTCATTACTTACCATCCATATTTAAATTAACTATCATTTCTTATATCTCTCTCGTCATTTAATTCAGGACGTGTGAAACAGAAACTACAAGTGATATATATGAAACTAGATGTGATATGGAACTCATGATGTGCAACTCGACAAGGATTTTTCAAACTACTTCCATGATATGTGAAAAATATTTACTAATAATTACAGATCTGTGATTAAAAATATTCTAGACTATAAGTATACTAATAATTCC…
>Tanz-1_chr5q_unclassified
TTTAGGCAAACACACACGTTAGTCGAAACACTTATACTATTTATGCAAATAAGCAAAGCACTTATGCAATTTTCTAAAAATGCTAAACAAAATATAAAGACATACATACTTTAAAAAAACTAACAAAGAGAAACACTCAAACAATGAAAAAAAAAAAACAATAATATACAATATTAACTTAAAAATAGTATATCTATGAGAACTGAAATACGTAAATATATACACAAAACAAAAATGTGTTTTTTTTAATACCACA
>Etna-2_chr5q_unclassified
TTTTTGGATCCGTGAGACTGGTCAAGCTTTCGATCGCCTCGGTTGTCGTCTTCAAGTTAAAATGCGGATTTGAAATACATATGCCGGCGGATTTGAACCCTGAACCCTGAACCCTAAACCCTAGGG
>Evs-0_chr1p_unclassified
TGACTATATCGACCTGCAACCCTAAACCCTAAACCAGTGATG

### Sheet: Table 4
Accession	1p	1q	2q	3p	3q	4q	5p	5q
11C1	AT1G01010	AT1G80990	AT2G48160	AT3G01015	AT3G63540	AT4G40100	AT5G01010	AT5G67640
ANGE-B-10	AT1G01010	AT1G80990	AT2G48160	AT3G01015	AT3G63540	AT4G40100	AT5G01010	AT5G67640
ANGE-B-2	AT1G01010	AT1G80990	AT2G48160	AT3G01015	AT3G63540	AT4G40100	AT5G01010	AT5G67640
Alo-0	AT1G01010	AT1G80990	AT2G48160	AT3G01015	AT3G63540	AT4G40100	AT5G01010	AT5G67640
Alo-19	AT1G01010	AT1G80960	AT2G48160	AT3G01015	AT3G63540	AT4G40100	AT5G01010	AT5G67640
BANI-C-1	AT1G01010	AT1G80990	AT2G48160	AT3G01015	AT3G63540	AT4G40100	AT5G01010	AT5G67640
BARC-A-17	AT1G01010	AT1G80990	AT2G48160	AT3G01015	AT3G63540	AT4G40100	AT5G01010	AT5G67640
NA2212	AT1G01010	AT1G80990	AT2G48160	AT3G01015	AT3G63540	AT4G40100	AT5G01010	AT5G67640
BROU-A-10	AT1G01010	AT1G80990	AT2G48160	AT3G01015	AT3G63540	AT4G40100	AT5G01010	AT5G67640
CAMA-C-9	AT1G01010	AT1G80990	AT2G48160	AT3G01015	AT3G63540	AT4G40100	AT5G01010	AT5G67640
Cas-0	AT1G01010	AT1G80990	AT2G48160	AT3G01015	AT3G63540	AT4G40100	AT5G01010	AT5G67640
Cas-6	AT1G01010	AT1G80990	AT2G48160	AT3G01015	AT3G63540	AT4G40100	AT5G01010	AT5G67640
Cat-0	AT1G01010	AT1G80990	AT2G48160	AT3G01015	AT3G63540	AT4G40100	AT5G01010	AT5G67640
Col-0	AT1G01010	AT1G80990	AT2G48160	AT3G01015	AT3G63540	AT4G40100	AT5G01010	AT5G67640
Cvi-0	AT1G01010	AT1G80990	AT2G48160	AT3G01015	AT3G63540	AT4G40100	AT5G01010	AT5G67640
DraIII-1	AT1G01010	AT1G80990	AT2G48160	AT3G01015	AT3G63540	AT4G40100	AT5G01010	AT5G67640
Etna-2	AT1G01010	AT1G80990	AT2G48160	AT3G01015	AT3G63540	AT4G40100	AT5G01010	AT5G67640
Evs-0	AT1G01010	AT1G80990	AT2G48160	AT3G01015	AT3G63540	AT4G40100	AT5G01010	AT5G67640
Evs-12	AT1G01010	AT1G80990	AT2G48160	AT3G01015	AT3G63540	AT4G40100	AT5G01010	AT5G67640
Ey15-2	AT1G01010	AT1G80990	AT2G48160	AT3G01015	AT3G63540	AT4G40100	AT5G01010	AT5G67640
GAIL-B-11	AT1G01010	AT1G80990	AT2G48160	AT3G01015	AT3G63540	AT4G40100	AT5G01010	AT5G67640
HR-10	AT1G01010	AT1G80990	AT2G48160	AT3G01015	AT3G63540	AT4G40100	AT5G01010	AT5G67640
Hom-4	AT1G01010	AT1G80990	AT2G48160	AT3G01015	AT3G63540	AT4G40100	AT5G01010	AT5G67640
Hum-4	AT1G01010	AT1G80990	AT2G48160	AT3G01015	AT3G63540	AT4G40100	AT5G01010	AT5G67640
IP-Fel-2	AT1G01010	AT1G80990	AT2G48160	AT3G01015	AT3G63540	AT4G40100	AT5G01010	AT5G67640
IP-Per-0	AT1G01010	AT1G80990	AT2G48160	AT3G01015	AT3G63540	AT4G40100	AT5G01010	AT5G67640
IP-Tri-0	AT1G01010	AT1G80990	AT2G48160	AT3G01015	AT3G63540	AT4G40100	AT5G01010	AT5G67640
Kew-1	AT1G01010	AT1G80990	AT2G48160	AT3G01015	AT3G63540	AT4G40100	AT5G01010	AT5G67640
Ler-0	AT1G01010	AT1G80990	AT2G48160	AT3G01015	AT3G63540	AT4G40100	AT5G01010	AT5G67640
MERE-A-13	AT1G01010	AT1G80990	AT2G48160	AT3G01015	AT3G63540	AT4G40100	AT5G01010	AT5G67640
Mos-9	AT1G01010	AT1G80960	AT2G48160	AT3G01015	AT3G63540	AT4G40100	AT5G01010	AT5G67640
Rabacal-1	AT1G01010	AT1G80990	AT2G48160	AT3G01015	AT3G63540	AT4G40100	AT5G01010	AT5G67640
San-9	AT1G01010	AT1G80990	AT2G48160	AT3G01015	AT3G63540	AT4G40100	AT5G01010	AT5G67640
T850	AT1G01010	AT1G80960	AT2G48160	AT3G01015	AT3G63540	AT4G40100	AT5G01010	AT5G67640
NA685	AT1G01010	AT1G80990	AT2G48160	AT3G01015	AT3G63540	AT4G40100	AT5G01010	AT5G67640
Gel-1	AT1G01010	AT1G80990	AT2G48160	AT3G01015	AT3G63540	AT4G40100	AT5G01010	AT5G67640
Hum-2	AT1G01010	AT1G80990	AT2G48160	AT3G01015	AT3G63540	AT4G40100	AT5G01010	AT5G67640
IP-Bus-0	AT1G01010	AT1G80990	AT2G48160	AT3G01015	AT3G63540	AT4G40100	AT5G01010	AT5G67640
IP-Ini-0	AT1G01010	AT1G80990	AT2G48160	AT3G01015	AT3G63540	AT4G40100	AT5G01010	AT5G67640
IP-Piq-0	AT1G01010	AT1G80990	AT2G48160	AT3G01015	AT3G63540	AT4G40100	AT5G01010	AT5G67640
LACR-C-14	AT1G01010	AT1G80990	AT2G48160	AT3G01015	AT3G63540	AT4G40100	AT5G01010	AT5G67640
Lor-16	AT1G01010	AT1G80990	AT2G48160	AT3G01015	AT3G63540	AT4G40100	AT5G01010	AT5G67640
Mdc-14	AT1G01010	AT1G80990	AT2G48160	AT3G01015	AT3G63540	AT4G40100	AT5G01010	AT5G67640
Med-3	AT1G01010	AT1G80990	AT2G48160	AT3G01015	AT3G63540	AT4G40100	AT5G01010	AT5G67640
PREI-A-14	AT1G01010	AT1G80990	AT2G48160	AT3G01015	AT3G63540	AT4G40100	AT5G01010	AT5G67640
Ru-2	AT1G01010	AT1G80990	AT2G48160	AT3G01015	AT3G63540	AT4G40100	AT5G01010	AT5G67640
Sln-22	AT1G01010	AT1G80990	AT2G48160	AT3G01015	AT3G63540	AT4G40100	AT5G01010	AT5G67640
Tanz-1	AT1G01010	AT1G80990	AT2G48160	AT3G01015	AT3G63540	AT4G40100	AT5G01010	AT5G67640
NA1407	AT1G01010	AT1G80990	AT2G48160	AT3G01015	AT3G63540	AT4G40100	AT5G01010	AT5G67640
